# BARtab & bartools: an integrated Nextflow pipeline and R package for the analysis of synthetic cellular barcodes in the genome and transcriptome

**DOI:** 10.1101/2023.11.21.568179

**Authors:** Henrietta Holze, Laure Talarmain, Katie A. Fennell, Enid Y. Lam, Mark A. Dawson, Dane Vassiliadis

## Abstract

Cellular barcoding using heritable synthetic barcodes coupled to high throughput sequencing is a powerful technique for the accurate tracing of clonal lineages in a wide variety of biological contexts. Recent studies have integrated cellular barcoding with a single-cell transcriptomics readout, extending the capabilities of these lineage tracing methods to the single-cell level. However there remains a lack of scalable and standardised open-source tools to pre-process and visualise both population-level and single-cell level cellular barcoding datasets. To address these limitations, we developed *BARtab*, a portable and scalable Nextflow pipeline that automates upstream barcode extraction, quality control, filtering and enumeration from high throughput sequencing data; and *bartools*, an open-source R package that streamlines the analysis and visualisation of population and single-cell level cellular barcoding datasets. *BARtab* contains additional methods for the extraction and annotation of transcribed barcodes from single-cell RNA-seq and spatial transcriptomics experiments, thus extending this analytical toolbox to also support novel expressed cellular barcoding methodologies. We showcase the integrated *BARtab* and *bartools* workflow through comparison with previously published toolsets and via the analysis of exemplar bulk, single-cell, and spatial transcriptomics cellular barcoding datasets.
