## Supplemental Table 1 for "BARtab & bartools: an integrated Nextflow pipeline and R package for the analysis of synthetic cellular barcodes in the genome and transcriptome"

### Sheet: Table_S1
sample	technical_rep	treatment	dose	timepoint	files
Treatment_rep1-1	1	Drug	1000nM	week_1	path/to/counts/file.txt
Treatment_rep1-2	2	Drug	1000nM	week_1	path/to/counts/file.txt
Treatment_rep2-1	1	Drug	1000nM	week_4	path/to/counts/file.txt
Treatment_rep2-2	2	Drug	1000nM	week_4	path/to/counts/file.txt
Vehicle_rep1-1	1	Vehicle	Vehicle	week_1	path/to/counts/file.txt
Vehicle_rep1-2	2	Vehicle	Vehicle	week_1	path/to/counts/file.txt
Vehicle_rep2-1	1	Vehicle	Vehicle	week_4	path/to/counts/file.txt
Vehicle_rep2-2	2	Vehicle	Vehicle	week_4	path/to/counts/file.txt
Baseline-1	1	Baseline	Baseline	Baseline	path/to/counts/file.txt
Baseline-2	2	Baseline	Baseline	Baseline	path/to/counts/file.txt
